# Loss of genome maintenance accelerates podocyte damage and aging

**DOI:** 10.1101/2020.09.13.295303

**Authors:** Fabian Braun, Amrei M. Mandel, Linda Blomberg, Milagros N. Wong, Georgia Chatzinikolaou, Viji Nair, Roman Akbar-Haase, Victor G. Puelles, David H. Meyer, Phillip J. McCown, Fabian Haas, Mahdieh Rahmatollahi, Damian Fermin, Gisela G. Slaats, Tillmann Bork, Christoph Schell, Sybille Koehler, Paul T. Brinkoetter, Maja T. Lindenmeyer, Clemens D. Cohen, Martin Kann, Wilhelm Bloch, Matthew G. Sampson, Martijn ET Dollé, Matthias Kretzler, George A. Garinis, Tobias B. Huber, Bernhard Schermer, Thomas Benzing, Björn Schumacher, Christine E. Kurschat

## Abstract

DNA repair is essential for preserving genome integrity and ensuring cellular functionality and survival. Podocytes, post-mitotic glomerular epithelial cells, bear limited regenerative capacity, and their survival is indispensable to maintain the function of the kidney’s filtration units. While podocyte depletion is a hallmark of the aging process and of many proteinuric kidney diseases, the underlying factors remain unclear.

We investigated DNA repair in podocyte diseases by using a constitutive and an inducible podocyte-specific knockout mouse model for *Ercc1,* a multifunctional endonuclease cofactor involved in nucleotide excision repair (NER), interstrand crosslink (ICL) repair, and DNA double-strand break (DSB) repair. We assessed the consequences of *Ercc1* loss *in vivo,* complemented by mechanistical *in vitro* studies of induced DNA damage in cultured podocytes. Furthermore, we characterized DNA damage-related alterations in mouse and human renal tissue of different ages as well as in patient biopsies with minimal change disease and focal segmental glomerulosclerosis.

Podocyte-specific *Ercc1* knockout resulted in accumulation of DNA damage with ensuing proteinuria, podocyte loss, glomerulosclerosis, renal insufficiency, and reduced lifespan. The response to genomic stress was different to the pattern reported in other cell types, as podocytes activated mTORC1 signaling upon DNA damage *in vitro* and *in vivo*. The induced mTORC1 activation was abrogated by inhibiting DNA damage response through DNA-PK and ATM kinases *in vitro*. Moreover, pharmacological inhibition of mTORC1 modulated the development of glomerulosclerosis in *Ercc1*-deficient mice. Perturbed DNA repair gene expression and genomic stress was also detected in podocytes of human focal segmental glomerulosclerosis, characterized by podocyte loss. Beyond that, DNA damage accumulation occurred in podocytes of healthy aging mice and humans.

These findings reveal that genome maintenance is crucial for podocyte maintenance, linked to the mTORC1 pathway, and involved in the aging process as well as in the development of glomerulosclerosis, potentially serving as a therapeutic target in the future.
