## Supplemental Tabl 1 for "Loss of genome maintenance accelerates podocyte damage and aging"

### Sheet: DNA repair
Glom Batchcorrected
		LD_DN	LD_HT	LD_MCD	LD_IgA	LD_FSGS	LD_MGN
Entrez Gene ID	Gene Symbol	Log Fold Change	Log Fold Change	Log Fold Change	Log Fold Change	Log Fold Change	Log Fold Change
8086	AAAS	ns	ns	ns	ns	ns	-0.22487
100	ADA	0.885395	0.665261	0.267226	0.73905	0.48887	0.247408
112	ADCY6	ns	-0.26621	ns	ns	ns	-0.173619
11047	ADRM1	0.275022	0.681448	ns	0.338718	0.145653	ns
192670	AGO4	ns	0.165363	ns	0.153671	0.1492	0.212694
203	AK1	0.414117	0.641325	0.288009	0.254044	0.290916	0.299642
353	APRT	0.446669	ns	ns	ns	0.217193	ns
23204	ARL6IP1	ns	0.137534	ns	ns	0.284835	0.224055
472	ATM	ns	ns	ns	ns	ns	-0.152642
546	ATRX	-0.181003	0.119125	ns	ns	ns	ns
4059	BCAM	-0.29182	-0.29495	ns	-0.343682	-0.290889	-0.244921
10134	BCAP31	0.284606	ns	ns	0.210863	0.321133	ns
672	BRCA1	ns	0.243627	ns	0.206299	ns	ns
55290	BRF2	ns	0.120892	ns	ns	0.0955523	ns
124583	CANT1	ns	ns	ns	ns	0.0766356	ns
902	CCNH	ns	ns	ns	ns	0.117313	0.250478
10309	CCNO	ns	ns	ns	ns	-0.145438	ns
978	CDA	-0.434879	0.293818	-0.734008	0.19676	ns	ns
993	CDC25A	ns	0.274863	ns	0.148999	ns	-0.145145
1022	CDK7	ns	ns	0.229224	ns	0.235237	0.142557
1069	CETN2	ns	ns	ns	-0.22666	ns	ns
10978	CLP1	0.184169	ns	ns	ns	0.172518	0.0900513
1479	CSTF3	ns	ns	ns	ns	ns	-0.121162
8451	CUL4A	ns	0.128054	ns	ns	ns	ns
8450	CUL4B	-0.128634	0.167393	ns	0.167543	0.224787	0.356917
1603	DAD1	ns	ns	ns	ns	0.19747	0.452523
51164	DCTN4	ns	ns	ns	ns	ns	-0.207864
1642	DDB1	ns	-0.218723	ns	-0.108421	ns	-0.421378
1643	DDB2	0.595977	0.518199	ns	0.335457	0.276234	0.181786
1687	DFNA5	0.634188	ns	ns	ns	0.154197	0.514444
54487	DGCR8	ns	ns	0.175634	ns	ns	ns
1716	DGUOK	0.169227	0.450539	ns	0.106158	0.197896	0.409841
1854	DUT	ns	ns	ns	ns	0.094768	0.129717
8721	EDF1	0.367004	0.45996	ns	0.212658	0.357287	ns
10289	EIF1B	ns	0.0990668	ns	-0.223926	0.124041	ns
8178	ELL	-0.174881	-0.123504	ns	ns	-0.14038	-0.189831
2067	ERCC1	0.324615	0.249138	ns	0.185586	0.18388	0.18796
2068	ERCC2	ns	ns	ns	-0.17007	ns	-0.194173
2071	ERCC3	ns	0.124245	ns	ns	ns	-0.252228
2072	ERCC4	ns	ns	ns	-0.118965	-0.12989	-0.117616
2074	ERCC6	ns	0.160727	ns	ns	0.0813966	0.106917
1161	ERCC8	ns	ns	ns	ns	ns	ns
2175	FANCA	ns	0.140505	ns	ns	ns	ns
55215	FANCI	0.151004	0.207907	ns	0.181419	0.182619	0.146788
2237	FEN1	ns	ns	0.211189	0.228963	0.197338	ns
51292	GMPR2	ns	ns	ns	ns	0.180762	ns
2879	GPX4	0.281733	0.262815	ns	ns	ns	-0.1933
2958	GTF2A2	-0.499813	0.126624	ns	-0.33645	-0.212741	ns
2959	GTF2B	ns	ns	ns	0.13058	0.109076	0.126134
2962	GTF2F1	ns	0.122946	ns	ns	ns	-0.145785
2965	GTF2H1	-0.205829	ns	ns	ns	ns	ns
2967	GTF2H3	ns	0.129497	ns	0.147398	ns	ns
404672	GTF2H5	ns	0.276996	ns	ns	0.293322	0.587118
9328	GTF3C5	0.193171	0.256519	ns	0.130578	0.205155	ns
2987	GUK1	0.443168	0.557304	ns	0.28527	0.360637	0.407236
3059	HCLS1	1.03303	1.06682	ns	1.53509	1.13783	0.815839
3251	HPRT1	0.166343	0.275598	ns	ns	0.217598	0.2968
3364	HUS1	0.160689	0.143221	0.152637	ns	0.11947	0.249192
3615	IMPDH2	0.769912	ns	ns	0.318813	0.322173	-0.562727
3704	ITPA	0.312324	ns	ns	0.146453	0.279978	0.2374
3978	LIG1	ns	ns	ns	0.27819	0.216077	ns
4331	MNAT1	ns	0.355148	ns	ns	ns	0.298186
25874	MPC2	-0.184033	-0.232442	ns	-0.315791	ns	ns
4350	MPG	0.336117	0.819255	ns	0.394938	0.307204	0.181738
64976	MRPL40	0.153735	0.254992	ns	ns	0.203281	0.119604
22916	NCBP2	ns	0.113699	ns	0.13883	0.143939	0.272995
25920	NELFB	0.161948	0.275053	ns	0.270704	0.173679	ns
51497	NELFCD	ns	ns	ns	ns	0.214886	ns
7936	NELFE	ns	ns	ns	0.177418	0.252498	ns
4799	NFX1	ns	ns	ns	ns	ns	ns
4830	NME1	0.797442	0.402165	ns	0.324833	0.409962	0.484424
4832	NME3	0.381556	0.573032	ns	0.294179	0.323411	ns
4833	NME4	0.222422	ns	ns	ns	0.0848243	ns
4882	NPR2	ns	0.136403	ns	ns	0.153567	0.238107
30833	NT5C	ns	0.188189	ns	0.171203	ns	-0.0993464
11051	NUDT21	-0.16161	ns	ns	0.197112	ns	-0.168589
53343	NUDT9	0.360593	0.273118	0.17178	0.15669	0.288113	0.609684
5111	PCNA	0.26715	0.439657	0.420975	0.365599	0.302142	0.120266
5142	PDE4B	-0.640202	-0.321968	-0.601761	-1.00593	-0.650764	-0.517605
5148	PDE6G	ns	-0.159837	ns	ns	-0.189739	-0.169524
4860	PNP	ns	-0.574959	ns	-0.32508	ns	-0.279878
5422	POLA1	ns	ns	ns	ns	ns	ns
23649	POLA2	-0.89885	ns	ns	-0.271799	ns	-0.341072
5423	POLB	0.149126	0.225505	0.171371	ns	0.331007	0.469603
5424	POLD1	ns	0.209416	ns	ns	ns	ns
10714	POLD3	-0.387184	-0.724853	ns	-0.291351	-0.226641	-0.570448
57804	POLD4	0.580865	0.608805	0.222653	0.407369	0.407088	0.307115
5426	POLE	ns	ns	ns	ns	ns	ns
5429	POLH	BC	BC	BC	BC	BC	BC
27343	POLL	ns	ns	ns	ns	ns	-0.104151
9533	POLR1C	0.328635	ns	ns	-0.135936	0.187213	ns
51082	POLR1D	0.311477	0.268114	ns	ns	0.220326	-0.168531
5430	POLR2A	ns	0.172043	ns	ns	ns	ns
5432	POLR2C	ns	ns	ns	ns	ns	-0.134481
5433	POLR2D	0.310267	ns	0.280471	0.158671	0.336801	0.294864
5434	POLR2E	ns	0.334626	ns	0.205578	0.1602	-0.28692
5435	POLR2F	0.284351	0.604049	ns	0.284308	0.325809	0.357659
5436	POLR2G	0.239015	0.369973	ns	0.15811	0.294893	0.289701
5437	POLR2H	0.280282	ns	ns	0.10066	0.30304	0.176128
5438	POLR2I	ns	0.138213	ns	ns	0.197723	ns
5439	POLR2J	0.224603	0.446988	ns	ns	0.158469	ns
5440	POLR2K	ns	0.214573	ns	ns	ns	0.375743
10623	POLR3C	ns	ns	ns	ns	0.127627	-0.126668
5557	PRIM1	ns	0.236826	ns	0.320459	0.151924	ns
5886	RAD23A	ns	0.265168	ns	ns	ns	ns
5887	RAD23B	-0.522614	ns	ns	-0.147198	-0.217035	ns
5888	RAD51	ns	0.200343	ns	0.209918	ns	0.107975
5893	RAD52	0.111895	0.120139	ns	0.110815	0.0851385	ns
8480	RAE1	ns	0.239748	ns	0.143686	0.0827755	ns
5898	RALA	ns	-0.227183	ns	ns	0.314173	0.273425
9978	RBX1	0.342363	0.545567	ns	0.176211	0.409258	0.617714
5980	REV3L	ns	ns	ns	0.155421	0.257359	0.238228
5982	RFC2	0.157634	0.403611	ns	0.252753	0.112579	ns
5983	RFC3	ns	-0.141026	ns	0.103919	0.0891495	ns
5984	RFC4	0.383272	ns	0.20547	0.191649	0.35295	0.23527
5985	RFC5	ns	ns	ns	0.168384	0.128089	0.08722
8731	RNMT	ns	ns	ns	ns	ns	ns
6118	RPA2	0.239724	0.134934	ns	ns	0.428882	0.285057
6119	RPA3	ns	0.298187	ns	ns	ns	0.106565
29901	SAC3D1	0.668394	0.555211	0.605388	0.464998	0.500982	ns
6386	SDCBP	0.229347	0.168886	ns	0.215084	0.282537	0.375915
29927	SEC61A1	ns	0.239452	ns	0.139599	ns	-0.423792
10946	SF3A3	ns	0.195212	ns	ns	ns	-0.558928
4090	SMAD5	-0.286058	ns	ns	ns	ns	-0.151319
6621	SNAPC4	ns	ns	ns	ns	ns	-0.171687
10302	SNAPC5	ns	0.158231	ns	ns	ns	0.10976
6431	SRSF6	ns	-0.284276	ns	ns	0.107713	ns
6749	SSRP1	-0.1215	ns	ns	0.0818165	ns	-0.169381
6809	STX3	0.266226	-0.204994	ns	ns	0.179391	ns
6827	SUPT4H1	ns	0.327769	ns	0.130511	0.146782	0.237002
6829	SUPT5H	ns	ns	ns	ns	0.141698	ns
6834	SURF1	ns	0.258967	ns	ns	ns	ns
6881	TAF10	0.52555	0.359418	ns	ns	0.283672	0.265027
6883	TAF12	0.192787	0.492916	ns	0.192573	0.259119	0.231571
6884	TAF13	BC	BC	BC	BC	BC	BC
9013	TAF1C	0.227103	ns	ns	0.0915933	0.202607	ns
6878	TAF6	ns	ns	ns	ns	ns	ns
6880	TAF9	ns	0.15663	ns	ns	ns	ns
6895	TARBP2	0.173198	0.15053	ns	0.190612	0.119009	ns
6924	TCEB3	ns	0.0855018	ns	ns	0.0849308	0.169836
7084	TK2	0.229414	0.208125	ns	0.111661	0.113932	0.159909
10959	TMED2	ns	0.178432	ns	0.171025	-0.229347	ns
7157	TP53	0.280682	ns	ns	0.34421	0.187725	0.120484
7251	TSG101	ns	0.236184	0.212445	ns	0.208057	0.307272
7298	TYMS	1.09131	0.489708	1.05588	1.09467	1.01303	0.726282
7372	UMPS	ns	ns	0.13539	ns	0.161928	0.191313
65109	UPF3B	ns	0.185478	0.160527	ns	0.0872463	ns
8237	USP11	-0.269606	-0.229262	ns	-0.296351	-0.223943	-0.887288
51160	VPS28	0.301219	0.430608	ns	0.225836	0.304383	ns
79720	VPS37B	ns	ns	ns	ns	0.166904	ns
7508	XPC	ns	ns	ns	ns	0.0970704	ns
11130	ZWINT	0.597134	ns	0.70645	0.497922	0.417059	0.330842
50808	AK3	not on array	not on array	not on array	not on array	not on array	not on array
10189	ALYREF	not on array	not on array	not on array	not on array	not on array	not on array
552900	BOLA2	not on array	not on array	not on array	not on array	not on array	not on array
129607	CMPK2	not on array	not on array	not on array	not on array	not on array	not on array
10063	COX17	not on array	not on array	not on array	not on array	not on array	not on array
2073	ERCC5	not on array	not on array	not on array	not on array	not on array	not on array
57697	FANCM	not on array	not on array	not on array	not on array	not on array	not on array
51251	NT5C3A	not on array	not on array	not on array	not on array	not on array	not on array
56655	POLE4	not on array	not on array	not on array	not on array	not on array	not on array
84265	POLR3GL	not on array	not on array	not on array	not on array	not on array	not on array
9883	POM121	not on array	not on array	not on array	not on array	not on array	not on array
50484	RRM2B	not on array	not on array	not on array	not on array	not on array	not on array
155382	VPS37D	not on array	not on array	not on array	not on array	not on array	not on array
286075	ZNF707	not on array	not on array	not on array	not on array	not on array	not on array
30834	ZNRD1	not on array	not on array	not on array	not on array	not on array	not on array
	all	167	167	167	167	167	167
	sig	74	95	20	78	102	91
	up	58	81	18	63	91	58
	down	16	14	2	15	11	33
	NS	76	55	130	72	48	59
	NIA	17	17	17	17	17	17

### Sheet: DNA repair Podocyte proteom
Glom Batchcorrected
		LD_DN	LD_HT	LD_MCD	LD_IgA	LD_FSGS	LD_MGN	Proteome	Proteome	Proteome
Entrez Gene ID	Gene Symbol	Log Fold Change	Log Fold Change	Log Fold Change	Log Fold Change	Log Fold Change	Log Fold Change	Rank	IBAQ mean	Gene symbol
203	AK1	0.414117	0.641325	0.288009	0.254044	0.290916	0.299642	41	7023500000	Ak1
2879	GPX4	0.281733	0.262815	ns	ns	ns	-0.1933	260	1.57063e+09	Gpx4
5898	RALA	ns	-0.227183	ns	ns	0.314173	0.273425	464	8.06487e+08	Rala
10134	BCAP31	0.284606	ns	ns	0.210863	0.321133	ns	627	5.82277e+08	Bcap31
552900	BOLA2	not on array	not on array	not on array	not on array	not on array	not on array	656	5.48903e+08	Bola2
4830	NME1	0.797442	0.402165	ns	0.324833	0.409962	0.484424	765	4.42513e+08	Nme1
1603	DAD1	ns	ns	ns	ns	0.19747	0.452523	844	3.76538e+08	Dad1
10959	TMED2	ns	0.178432	ns	0.171025	-0.229347	ns	845	3.76198e+08	Tmed2
30833	NT5C	ns	0.188189	ns	0.171203	ns	-0.0993464	854	3.72433e+08	Nt5c
4832	NME3	0.381556	0.573032	ns	0.294179	0.323411	ns	965	309399000	Nme3
1642	DDB1	ns	-0.218723	ns	-0.108421	ns	-0.421378	991	295621000	Ddb1
10946	SF3A3	ns	0.195212	ns	ns	ns	-0.558928	1011	2.88447e+08	Sf3a3
3704	ITPA	0.312324	ns	ns	0.146453	0.279978	0.2374	1024	282266000	Itpa
4860	PNP	ns	-0.574959	ns	-0.32508	ns	-0.279878	1036	278767000	Pnp
10063	COX17	not on array	not on array	not on array	not on array	not on array	not on array	1108	2.53053e+08	Cox17
7251	TSG101	ns	0.236184	0.212445	ns	0.208057	0.307272	1124	2.46084e+08	Tsg101
22916	NCBP2	ns	0.113699	ns	0.13883	0.143939	0.272995	1166	2.31454e+08	Ncbp2
51292	GMPR2	ns	ns	ns	ns	0.180762	ns	1172	2.28459e+08	Gmpr2
11051	NUDT21	-0.16161	ns	ns	0.197112	ns	-0.168589	1174	2.27942e+08	Nudt21
5887	RAD23B	-0.522614	ns	ns	-0.147198	-0.217035	ns	1185	2.25298e+08	Rad23b
51160	VPS28	0.301219	0.430608	ns	0.225836	0.304383	ns	1240	210774000	Vps28
9978	RBX1	0.342363	0.545567	ns	0.176211	0.409258	0.617714	1297	1.97322e+08	Rbx1
51164	DCTN4	ns	ns	ns	ns	ns	-0.207864	1332	189858000	Dctn4
8721	EDF1	0.367004	0.45996	ns	0.212658	0.357287	ns	1359	1.82355e+08	Edf1
3251	HPRT1	0.166343	0.275598	ns	ns	0.217598	0.2968	1360	182169000	Hprt1
3615	IMPDH2	0.769912	ns	ns	0.318813	0.322173	-0.562727	1409	1.71256e+08	Impdh2
6431	SRSF6	ns	-0.284276	ns	ns	0.107713	ns	1410	1.71107e+08	Srsf6
11047	ADRM1	0.275022	0.681448	ns	0.338718	0.145653	ns	1549	1.41997e+08	Adrm1
50808	AK3	not on array	not on array	not on array	not on array	not on array	not on array	1570	1.37583e+08	Ak3
5437	POLR2H	0.280282	ns	ns	0.10066	0.30304	0.176128	1601	1.33662e+08	Polr2h
25874	MPC2	-0.184033	-0.232442	ns	-0.315791	ns	ns	1605	1.33497e+08	Mpc2
51251	NT5C3A	not on array	not on array	not on array	not on array	not on array	not on array	1612	1.32064e+08	Nt5c3a
8480	RAE1	ns	0.239748	ns	0.143686	0.0827755	ns	1660	1.22953e+08	Rae1
6749	SSRP1	-0.1215	ns	ns	0.0818165	ns	-0.169381	1667	1.21428e+08	Ssrp1
2987	GUK1	0.443168	0.557304	ns	0.28527	0.360637	0.407236	1796	1.02004e+08	Guk1
6829	SUPT5H	ns	ns	ns	ns	0.141698	ns	1847	9.53653e+07	Supt5h
5434	POLR2E	ns	0.334626	ns	0.205578	0.1602	-0.28692	1952	83795000	Polr2e
1069	CETN2	ns	ns	ns	-0.22666	ns	ns	1985	79703000	Cetn2
5438	POLR2I	ns	0.138213	ns	ns	0.197723	ns	2002	78332000	Polr2i
5432	POLR2C	ns	ns	ns	ns	ns	-0.134481	2023	76999000	Polr2c
8450	CUL4B	-0.128634	0.167393	ns	0.167543	0.224787	0.356917	2174	6.53543e+07	Cul4b
7372	UMPS	ns	ns	0.13539	ns	0.161928	0.191313	2302	56594000	Umps
6881	TAF10	0.52555	0.359418	ns	ns	0.283672	0.265027	2410	5.00538e+07	Taf10
23204	ARL6IP1	ns	0.137534	ns	ns	0.284835	0.224055	2422	4.94667e+07	Arl6ip1
353	APRT	0.446669	ns	ns	ns	0.217193	ns	2425	4.93443e+07	Aprt
5436	POLR2G	0.239015	0.369973	ns	0.15811	0.294893	0.289701	2437	48961800	Polr2g
2958	GTF2A2	-0.499813	0.126624	ns	-0.33645	-0.212741	ns	2597	4.15517e+07	Gtf2a2
5430	POLR2A	ns	0.172043	ns	ns	ns	ns	2626	4.06543e+07	Polr2a
2959	GTF2B	ns	ns	ns	0.13058	0.109076	0.126134	2746	36096000	Gtf2b
8731	RNMT	ns	ns	ns	ns	ns	ns	2805	33768800	Rnmt
4350	MPG	0.336117	0.819255	ns	0.394938	0.307204	0.181738	2887	31136000	MPG
6386	SDCBP	0.229347	0.168886	ns	0.215084	0.282537	0.375915	3019	2.72485e+07	Sdcbp
5433	POLR2D	0.310267	ns	0.280471	0.158671	0.336801	0.294864	3085	2.55143e+07	Polr2d
25920	NELFB	0.161948	0.275053	ns	0.270704	0.173679	ns	3155	2.38309e+07	Nelfb
1716	DGUOK	0.169227	0.450539	ns	0.106158	0.197896	0.409841	3161	23674000	Dguok
10289	EIF1B	ns	0.0990668	ns	-0.223926	0.124041	ns	3176	2.33034e+07	Eif1b
5423	POLB	0.149126	0.225505	0.171371	ns	0.331007	0.469603	3237	2.17253e+07	Polb
51497	NELFCD	ns	ns	ns	ns	0.214886	ns	3256	2.14362e+07	Nelfcd
6118	RPA2	0.239724	0.134934	ns	ns	0.428882	0.285057	3289	20830300	Rpa2
2962	GTF2F1	ns	0.122946	ns	ns	ns	-0.145785	3294	20710200	Gtf2f1
1479	CSTF3	ns	ns	ns	ns	ns	-0.121162	3380	1.87571e+07	Cstf3
6119	RPA3	ns	0.298187	ns	ns	ns	0.106565	3426	1.81134e+07	Rpa3
8451	CUL4A	ns	0.128054	ns	ns	ns	ns	3434	1.80293e+07	Cul4a
50484	RRM2B	not on array	not on array	not on array	not on array	not on array	not on array	3494	17067200	Rrm2b
4059	BCAM	-0.29182	-0.29495	ns	-0.343682	-0.290889	-0.244921	3498	1.70031e+07	Bcam
6809	STX3	0.266226	-0.204994	ns	ns	0.179391	ns	3503	1.69289e+07	Stx3
1854	DUT	ns	ns	ns	ns	0.094768	0.129717	3506	16914600	Dut
2237	FEN1	ns	ns	0.211189	0.228963	0.197338	ns	3582	1.54757e+07	Fen1
5985	RFC5	ns	ns	ns	0.168384	0.128089	0.08722	3679	1.39771e+07	Rfc5
546	ATRX	-0.181003	0.119125	ns	ns	ns	ns	3767	1.29393e+07	Atrx
9328	GTF3C5	0.193171	0.256519	ns	0.130578	0.205155	ns	3795	1.25417e+07	Gtf3c5
5439	POLR2J	0.224603	0.446988	ns	ns	0.158469	ns	3836	12011000	Polr2j
7936	NELFE	ns	ns	ns	0.177418	0.252498	ns	3858	1.17412e+07	Nelfe
51082	POLR1D	0.311477	0.268114	ns	ns	0.220326	-0.168531	3994	1.0221e+07	Polr1d
64976	MRPL40	0.153735	0.254992	ns	ns	0.203281	0.119604	4012	9984800	Mrpl40
1022	CDK7	ns	ns	0.229224	ns	0.235237	0.142557	4046	9.67145e+06	Cdk7
8086	AAAS	ns	ns	ns	ns	ns	-0.22487	4071	9.33967e+06	Aaas
9533	POLR1C	0.328635	ns	ns	-0.135936	0.187213	ns	4164	8656700	Polr1c
6834	SURF1	ns	0.258967	ns	ns	ns	ns	4167	8.62293e+06	Surf1
902	CCNH	ns	ns	ns	ns	0.117313	0.250478	4180	8534590	Ccnh
2067	ERCC1	0.324615	0.249138	ns	0.185586	0.18388	0.18796	4187	8476100	Ercc1
129607	CMPK2	not on array	not on array	not on array	not on array	not on array	not on array	4190	8.46843e+06	Cmpk2
7508	XPC	ns	ns	ns	ns	0.0970704	ns	4218	8.29987e+06	Xpc
6924	TCEB3	ns	0.0855018	ns	ns	0.0849308	0.169836	4237	8.07557e+06	Tceb3
3364	HUS1	0.160689	0.143221	0.152637	ns	0.11947	0.249192	4251	7.99223e+06	Hus1
79720	VPS37B	ns	ns	ns	ns	0.166904	ns	4267	7.90387e+06	Vps37b
53343	NUDT9	0.360593	0.273118	0.17178	0.15669	0.288113	0.609684	4325	7.42987e+06	Nudt9
6883	TAF12	0.192787	0.492916	ns	0.192573	0.259119	0.231571	4489	6308000	Taf12
124583	CANT1	ns	ns	ns	ns	0.0766356	ns	4492	6.29767e+06	Cant1
5424	POLD1	ns	0.209416	ns	ns	ns	ns	4609	5624300	Pold1
2072	ERCC4	ns	ns	ns	-0.118965	-0.12989	-0.117616	4635	5446700	Ercc4
5983	RFC3	ns	-0.141026	ns	0.103919	0.0891495	ns	4654	5.32993e+06	Rfc3
30834	ZNRD1	not on array	not on array	not on array	not on array	not on array	not on array	4763	4.71467e+06	Znrd1
5984	RFC4	0.383272	ns	0.20547	0.191649	0.35295	0.23527	4815	4.46527e+06	Rfc4
472	ATM	ns	ns	ns	ns	ns	-0.152642	4945	3.87883e+06	Atm
6878	TAF6	ns	ns	ns	ns	ns	ns	5019	3.59304e+06	Taf6
10714	POLD3	-0.387184	-0.724853	ns	-0.291351	-0.226641	-0.570448	5023	3.57887e+06	Pold3
10623	POLR3C	ns	ns	ns	ns	0.127627	-0.126668	5065	3408400	Polr3c
5982	RFC2	0.157634	0.403611	ns	0.252753	0.112579	ns	5073	3.37327e+06	Rfc2
112	ADCY6	ns	-0.26621	ns	ns	ns	-0.173619	5236	2750470	Adcy6
4833	NME4	0.222422	ns	ns	ns	0.0848243	ns	5266	2.62883e+06	Nme4
7084	TK2	0.229414	0.208125	ns	0.111661	0.113932	0.159909	5297	2546260	Tk2
10978	CLP1	0.184169	ns	ns	ns	0.172518	0.0900513	5375	2.33953e+06	Clp1
65109	UPF3B	ns	0.185478	0.160527	ns	0.0872463	ns	5408	2237610	Upf3b
404672	GTF2H5	ns	0.276996	ns	ns	0.293322	0.587118	5539	1.87373e+06	Gtf2h5
2068	ERCC2	ns	ns	ns	-0.17007	ns	-0.194173	5720	1.47625e+06	Ercc2
27343	POLL	ns	ns	ns	ns	ns	-0.104151	5933	1095900	POLL
4090	SMAD5	-0.286058	ns	ns	ns	ns	-0.151319	5944	1.07876e+06	Smad5
3978	LIG1	ns	ns	ns	0.27819	0.216077	ns	6218	678667	Lig1
3059	HCLS1	1.03303	1.06682	ns	1.53509	1.13783	0.815839	6219	678433	Hcls1
100	ADA	0.885395	0.665261	0.267226	0.73905	0.48887	0.247408	6244	643603	Ada
5142	PDE4B	-0.640202	-0.321968	-0.601761	-1.00593	-0.650764	-0.517605	6311	561343	Pde4b
54487	DGCR8	ns	ns	0.175634	ns	ns	ns	6337	527340	Dgcr8
2967	GTF2H3	ns	0.129497	ns	0.147398	ns	ns	6430	419267	Gtf2h3
8237	USP11	-0.269606	-0.229262	ns	-0.296351	-0.223943	-0.887288	6616	247528	Usp11
2965	GTF2H1	-0.205829	ns	ns	ns	ns	ns	6641	221493	Gtf2h1
4799	NFX1	ns	ns	ns	ns	ns	ns	6789	105872	Nfx1
2073	ERCC5	not on array	not on array	not on array	not on array	not on array	not on array	6821	81499	Ercc5
	all	118	118	118	118	118	118
	sig	54	65	14	56	79	66
	up	41	53	13	42	71	40
	down	13	12	1	14	8	26
	NS	56	45	96	54	31	44
	NIA	8	8	8	8	8	8
	sig %	45.7627	55.0847	11.8644	47.4576	66.9492	55.9322
	up %	34.7458	44.9153	11.0169	35.5932	60.1695	33.8983
	down %	11.0169	10.1695	0.847458	11.8644	6.77966	22.0339
	NS %	47.4576	38.1356	81.3559	45.7627	26.2712	37.2881
	NIA %	6.77966	6.77966	6.77966	6.77966	6.77966	6.77966

### Sheet: NER
Glom Batchcorrected
		LD_DN	LD_HT	LD_MCD	LD_IgA	LD_FSGS	LD_MGN
Entrez Gene ID	Gene Symbol	Log Fold Change	Log Fold Change	Log Fold Change	Log Fold Change	Log Fold Change	Log Fold Change
902	CCNH	ns	ns	ns	ns	0.117313	0.250478
1022	CDK7	ns	ns	0.229224	ns	0.235237	0.142557
1069	CETN2	ns	ns	ns	-0.22666	ns	ns
8451	CUL4A	ns	0.128054	ns	ns	ns	ns
8450	CUL4B	-0.128634	0.167393	ns	0.167543	0.224787	0.356917
1642	DDB1	ns	-0.218723	ns	-0.108421	ns	-0.421378
1643	DDB2	0.595977	0.518199	ns	0.335457	0.276234	0.181786
2067	ERCC1	0.324615	0.249138	ns	0.185586	0.18388	0.18796
2068	ERCC2	ns	ns	ns	-0.17007	ns	-0.194173
2071	ERCC3	ns	0.124245	ns	ns	ns	-0.252228
2072	ERCC4	ns	ns	ns	-0.118965	-0.12989	-0.117616
2074	ERCC6	ns	0.160727	ns	ns	0.0813966	0.106917
1161	ERCC8	ns	ns	ns	ns	ns	ns
2965	GTF2H1	-0.205829	ns	ns	ns	ns	ns
2967	GTF2H3	ns	0.129497	ns	0.147398	ns	ns
404672	GTF2H5	ns	0.276996	ns	ns	0.293322	0.587118
3978	LIG1	ns	ns	ns	0.27819	0.216077	ns
4331	MNAT1	ns	0.355148	ns	ns	ns	0.298186
5111	PCNA	0.26715	0.439657	0.420975	0.365599	0.302142	0.120266
5424	POLD1	ns	0.209416	ns	ns	ns	ns
10714	POLD3	-0.387184	-0.724853	ns	-0.291351	-0.226641	-0.570448
57804	POLD4	0.580865	0.608805	0.222653	0.407369	0.407088	0.307115
5426	POLE	ns	ns	ns	ns	ns	ns
5430	POLR2A	ns	0.172043	ns	ns	ns	ns
5432	POLR2C	ns	ns	ns	ns	ns	-0.134481
5433	POLR2D	0.310267	ns	0.280471	0.158671	0.336801	0.294864
5434	POLR2E	ns	0.334626	ns	0.205578	0.1602	-0.28692
5435	POLR2F	0.284351	0.604049	ns	0.284308	0.325809	0.357659
5436	POLR2G	0.239015	0.369973	ns	0.15811	0.294893	0.289701
5437	POLR2H	0.280282	ns	ns	0.10066	0.30304	0.176128
5438	POLR2I	ns	0.138213	ns	ns	0.197723	ns
5439	POLR2J	0.224603	0.446988	ns	ns	0.158469	ns
5440	POLR2K	ns	0.214573	ns	ns	ns	0.375743
5886	RAD23A	ns	0.265168	ns	ns	ns	ns
5887	RAD23B	-0.522614	ns	ns	-0.147198	-0.217035	ns
9978	RBX1	0.342363	0.545567	ns	0.176211	0.409258	0.617714
5982	RFC2	0.157634	0.403611	ns	0.252753	0.112579	ns
5983	RFC3	ns	-0.141026	ns	0.103919	0.0891495	ns
5984	RFC4	0.383272	ns	0.20547	0.191649	0.35295	0.23527
5985	RFC5	ns	ns	ns	0.168384	0.128089	0.08722
6118	RPA2	0.239724	0.134934	ns	ns	0.428882	0.285057
6119	RPA3	ns	0.298187	ns	ns	ns	0.106565
7508	XPC	ns	ns	ns	ns	0.0970704	ns
2073	ERCC5	not on array	not on array	not on array	not on array	not on array	not on array
	all	44	44	44	44	44	44
	sig	17	27	5	23	27	27
	up	13	24	5	17	24	20
	down	4	3	0	6	3	7
	NS	26	16	38	20	16	16
	NIA	1	1	1	1	1	1

### Sheet: NER Podocyte proteom
Glom Batchcorrected
		LD_DN	LD_HT	LD_MCD	LD_IgA	LD_FSGS	LD_MGN	Proteome	Proteome	Proteome
Entrez Gene ID	Gene Symbol	Log Fold Change	Log Fold Change	Log Fold Change	Log Fold Change	Log Fold Change	Log Fold Change	Rank	IBAQ mean	Gene symbol
1642	DDB1	ns	-0.218723	ns	-0.108421	ns	-0.421378	991	295621000	Ddb1
5887	RAD23B	-0.522614	ns	ns	-0.147198	-0.217035	ns	1185	2.25298e+08	Rad23b
9978	RBX1	0.342363	0.545567	ns	0.176211	0.409258	0.617714	1297	1.97322e+08	Rbx1
5437	POLR2H	0.280282	ns	ns	0.10066	0.30304	0.176128	1601	1.33662e+08	Polr2h
5434	POLR2E	ns	0.334626	ns	0.205578	0.1602	-0.28692	1952	83795000	Polr2e
1069	CETN2	ns	ns	ns	-0.22666	ns	ns	1985	79703000	Cetn2
5438	POLR2I	ns	0.138213	ns	ns	0.197723	ns	2002	78332000	Polr2i
5432	POLR2C	ns	ns	ns	ns	ns	-0.134481	2023	76999000	Polr2c
8450	CUL4B	-0.128634	0.167393	ns	0.167543	0.224787	0.356917	2174	6.53543e+07	Cul4b
5436	POLR2G	0.239015	0.369973	ns	0.15811	0.294893	0.289701	2437	48961800	Polr2g
5430	POLR2A	ns	0.172043	ns	ns	ns	ns	2626	4.06543e+07	Polr2a
5433	POLR2D	0.310267	ns	0.280471	0.158671	0.336801	0.294864	3085	2.55143e+07	Polr2d
6118	RPA2	0.239724	0.134934	ns	ns	0.428882	0.285057	3289	20830300	Rpa2
6119	RPA3	ns	0.298187	ns	ns	ns	0.106565	3426	1.81134e+07	Rpa3
8451	CUL4A	ns	0.128054	ns	ns	ns	ns	3434	1.80293e+07	Cul4a
5985	RFC5	ns	ns	ns	0.168384	0.128089	0.08722	3679	1.39771e+07	Rfc5
5439	POLR2J	0.224603	0.446988	ns	ns	0.158469	ns	3836	12011000	Polr2j
1022	CDK7	ns	ns	0.229224	ns	0.235237	0.142557	4046	9.67145e+06	Cdk7
902	CCNH	ns	ns	ns	ns	0.117313	0.250478	4180	8534590	Ccnh
2067	ERCC1	0.324615	0.249138	ns	0.185586	0.18388	0.18796	4187	8476100	Ercc1
7508	XPC	ns	ns	ns	ns	0.0970704	ns	4218	8.29987e+06	Xpc
5424	POLD1	ns	0.209416	ns	ns	ns	ns	4609	5624300	Pold1
2072	ERCC4	ns	ns	ns	-0.118965	-0.12989	-0.117616	4635	5446700	Ercc4
5983	RFC3	ns	-0.141026	ns	0.103919	0.0891495	ns	4654	5.32993e+06	Rfc3
5984	RFC4	0.383272	ns	0.20547	0.191649	0.35295	0.23527	4815	4.46527e+06	Rfc4
10714	POLD3	-0.387184	-0.724853	ns	-0.291351	-0.226641	-0.570448	5023	3.57887e+06	Pold3
5982	RFC2	0.157634	0.403611	ns	0.252753	0.112579	ns	5073	3.37327e+06	Rfc2
404672	GTF2H5	ns	0.276996	ns	ns	0.293322	0.587118	5539	1.87373e+06	Gtf2h5
2068	ERCC2	ns	ns	ns	-0.17007	ns	-0.194173	5720	1.47625e+06	Ercc2
3978	LIG1	ns	ns	ns	0.27819	0.216077	ns	6218	678667	Lig1
2967	GTF2H3	ns	0.129497	ns	0.147398	ns	ns	6430	419267	Gtf2h3
2965	GTF2H1	-0.205829	ns	ns	ns	ns	ns	6641	221493	Gtf2h1
2073	ERCC5	not on array	not on array	not on array	not on array	not on array	not on array	6821	81499	Ercc5
	all	33	33	33	33	33	33
	sig	13	18	3	19	22	19
	up	9	15	3	13	19	13
	down	4	3	0	6	3	6
	NS	19	14	29	13	10	13
	NIA	1	1	1	1	1	1
	sig %	39.3939	54.5455	9.09091	57.5758	66.6667	57.5758
	up %	27.2727	45.4545	9.09091	39.3939	57.5758	39.3939
	down %	12.1212	9.09091	0	18.1818	9.09091	18.1818
	NS %	57.5758	42.4242	87.8788	39.3939	30.303	39.3939
	NIA %	3.0303	3.0303	3.0303	3.0303	3.0303	3.0303
