## Supplemental Tabl 2 for "Loss of genome maintenance accelerates podocyte damage and aging"

### Sheet: clinical chracteristics
Category	Subcategory	Value	± SD	raw value
Age (in years)		33.97	±21,87
Sex	female (%)	34.4828		30
	male (%)	65.5172		57
African American	yes (%)	36.7816		32
	no (%)	63.2184		55
Hispanic or Latino	yes (%)	28.7356		25
	no (%)	71.2644		62
