## Supplemental Tabl 3 for "Loss of genome maintenance accelerates podocyte damage and aging"

### Sheet: snp_list.withAF.withBet
geneSymbol	entrezID	ensg	gene_level_FDR	snpID	PIP	eSNP_cluster	AF	beta
APRT	353	ENSG00000198931	2.2e-07	16:88811768_C/A	0.668248	1	0.0172414	-1.42089
APRT	353	ENSG00000198931	2.2e-07	16:88082011_C/CG	0.167905	1	0.973333	1.16236
APRT	353	ENSG00000198931	2.2e-07	16:88079209_C/T	0.162832	1	0.974359	1.15139
DAD1	1603	ENSG00000129562	1.02e-11	14:22589178_A/G	0.952647	1	0.758621	-0.565219
GPX4	2879	ENSG00000167468	0.000934415	19:1104079_G/A	0.964011	1	0.166667	0.345933
GTF2H1	2965	ENSG00000110768	0.000932223	11:18321662_G/A	0.234675	1	0.712644	0.708757
GTF2H1	2965	ENSG00000110768	0.000932223	11:18322331_A/G	0.192217	1	0.712644	0.708757
GTF2H1	2965	ENSG00000110768	0.000932223	11:18322275_C/G	0.192217	1	0.712644	0.708757
NME1	4830	ENSG00000239672	3.34e-10	17:51153130_A/T	0.336428	1	0.408046	0.524297
NME1	4830	ENSG00000239672	3.34e-10	17:51154262_C/G	0.265371	1	0.408046	0.524297
NME1	4830	ENSG00000239672	3.34e-10	17:51152947_T/C	0.169729	1	0.408046	0.524297
RAD52	5893	ENSG00000002016	0.00112743	12:792365_C/T	0.505161	1	0.557471	-0.876746
RAD52	5893	ENSG00000002016	0.00112743	12:857042_G/A	0.115504	1	0.568966	-0.87532
RAD52	5893	ENSG00000002016	0.00112743	12:813242_C/T	0.0956224	1	0.563218	-0.853034
TK2	7084	ENSG00000166548	0.000157242	16:66550099_T/C	0.463657	1	0.356322	0.532685
TK2	7084	ENSG00000166548	0.000157242	16:66549744_A/G	0.251954	1	0.350575	0.530924
TK2	7084	ENSG00000166548	0.000157242	16:66549715_G/C	0.251954	1	0.350575	0.530924
