## Supplemental Tabl 4 for "Loss of genome maintenance accelerates podocyte damage and aging"

### Sheet: final_output
geneSymbol	entrezID	ensg	gene_level_FDR	snpID	PIP	eSNP_cluster
RAD52	5893	ENSG00000002016	0.00112743	12:792365_C/T	0.505161	1
RAD52	5893	ENSG00000002016	0.00112743	12:857042_G/A	0.115504	1
RAD52	5893	ENSG00000002016	0.00112743	12:813242_C/T	0.0956224	1
RAD52	5893	ENSG00000002016	0.00112743	12:926542_T/C	0.0863735	1
RAD52	5893	ENSG00000002016	0.00112743	12:913513_A/G	0.0390336	1
RAD52	5893	ENSG00000002016	0.00112743	12:922434_T/C	0.0355371	1
RAD52	5893	ENSG00000002016	0.00112743	12:923306_G/A	0.0355371	1
RAD52	5893	ENSG00000002016	0.00112743	12:788145_A/T	0.0234688	1
RAD52	5893	ENSG00000002016	0.00112743	12:837712_A/G	0.00916208	1
RAD52	5893	ENSG00000002016	0.00112743	12:817082_T/C	0.00573281	1
RAD52	5893	ENSG00000002016	0.00112743	12:856638_G/A	0.00534068	1
GTF2H1	2965	ENSG00000110768	0.000932223	11:18321662_G/A	0.234675	1
GTF2H1	2965	ENSG00000110768	0.000932223	11:18322331_A/G	0.192217	1
GTF2H1	2965	ENSG00000110768	0.000932223	11:18322275_C/G	0.192217	1
GTF2H1	2965	ENSG00000110768	0.000932223	11:18353235_G/A	0.0784237	1
GTF2H1	2965	ENSG00000110768	0.000932223	11:18327115_G/T	0.0417593	1
GTF2H1	2965	ENSG00000110768	0.000932223	11:18327034_T/C	0.0417593	1
GTF2H1	2965	ENSG00000110768	0.000932223	11:18313843_A/G	0.0189595	1
GTF2H1	2965	ENSG00000110768	0.000932223	11:18370527_G/A	0.0167858	1
GTF2H1	2965	ENSG00000110768	0.000932223	11:18355205_T/C	0.0167858	1
GTF2H1	2965	ENSG00000110768	0.000932223	11:18301377_A/C	0.0157091	1
GTF2H1	2965	ENSG00000110768	0.000932223	11:18301970_T/C	0.0157091	1
GTF2H1	2965	ENSG00000110768	0.000932223	11:18305772_A/G	0.0157091	1
GTF2H1	2965	ENSG00000110768	0.000932223	11:18306137_G/T	0.0157091	1
GTF2H1	2965	ENSG00000110768	0.000932223	11:18307459_T/C	0.0157091	1
GTF2H1	2965	ENSG00000110768	0.000932223	11:18342593_A/G	0.011727	1
GTF2H1	2965	ENSG00000110768	0.000932223	11:18333761_G/A	0.011727	1
GTF2H1	2965	ENSG00000110768	0.000932223	11:18333330_T/C	0.011727	1
GTF2H1	2965	ENSG00000110768	0.000932223	11:18359780_T/C	0.00760375	1
GTF2H1	2965	ENSG00000110768	0.000932223	11:18288153_A/G	0.00670514	1
GTF2H1	2965	ENSG00000110768	0.000932223	11:18292364_A/C	0.00670514	1
GTF2H1	2965	ENSG00000110768	0.000932223	11:18293318_A/G	0.00670514	1
GTF2H1	2965	ENSG00000110768	0.000932223	11:18344163_A/G	0.00420181	1
DAD1	1603	ENSG00000129562	1.01893e-11	14:22589178_A/G	0.952647	1
TK2	7084	ENSG00000166548	0.000157242	16:66550099_T/C	0.463657	1
TK2	7084	ENSG00000166548	0.000157242	16:66549744_A/G	0.251954	1
TK2	7084	ENSG00000166548	0.000157242	16:66549715_G/C	0.251954	1
TK2	7084	ENSG00000166548	0.000157242	16:66551807_C/G	0.0118373	1
TK2	7084	ENSG00000166548	0.000157242	16:66566576_G/A	0.00638121	1
GPX4	2879	ENSG00000167468	0.000934415	19:1104079_G/A	0.964011	1
APRT	353	ENSG00000198931	2.20451e-07	16:88811768_C/A	0.668248	1
APRT	353	ENSG00000198931	2.20451e-07	16:88082011_C/CG	0.167905	1
APRT	353	ENSG00000198931	2.20451e-07	16:88079209_C/T	0.162832	1
NME1	4830	ENSG00000239672	3.33804e-10	17:51153130_A/T	0.336428	1
NME1	4830	ENSG00000239672	3.33804e-10	17:51154262_C/G	0.265371	1
NME1	4830	ENSG00000239672	3.33804e-10	17:51152947_T/C	0.169729	1
NME1	4830	ENSG00000239672	3.33804e-10	17:51148970_C/T	0.0746286	1
NME1	4830	ENSG00000239672	3.33804e-10	17:51147922_T/C	0.0679579	1
NME1	4830	ENSG00000239672	3.33804e-10	17:51154651_G/T	0.040952	1
NME1	4830	ENSG00000239672	3.33804e-10	17:51154004_A/G	0.0391718	1
